# NETISCE: A Network-Based Tool for Cell Fate Reprogramming

**DOI:** 10.1101/2021.12.30.474582

**Authors:** Lauren Marazzi, Milan Shah, Shreedula Balakrishnan, Ananya Patil, Paola Vera-Licona

## Abstract

The search for effective therapeutic targets in fields like regenerative medicine and cancer research has generated interest in cell fate reprogramming. This cellular reprogramming paradigm can drive cells to a desired target state from any initial state. However, methods for identifying reprogramming targets remain limited for biological systems that lack large sets of experimental data or a dynamical characterization. We present NETISCE, a novel computational tool for identifying cell fate reprogramming targets in static networks. In combination with machine learning algorithms, NETISCE estimates the attractor landscape and predicts reprogramming targets using Signal Flow Analysis and Feedback Vertex Set Control, respectively. Through validations in studies of cell fate reprogramming from developmental, stem cell, and cancer biology, we show that NETISCE can predict previously identified cell fate reprogramming targets and identify potentially novel combinations of targets. NETISCE extends cell fate reprogramming studies to larger-scale biological networks without the need for full model parameterization and can be implemented by experimental and computational biologists to identify parts of a biological system relevant to the desired reprogramming task.
