## Supplementary Data1 for "NETISCE: A Network-Based Tool for Cell Fate Reprogramming"

### Sheet: Sheet1
FVS
1	AKT1	CCNA1	CTNNB1	E2F1	GRB2	MAPK1	MAPK14	MAPK8	MDM2	PDK1	SMAD7	SRC	TSC1
2	AKT1	AXIN1	CCNA1	E2F1	GRB2	MAPK1	MAPK14	MAPK8	MDM2	PDK1	SMAD3	SRC	TSC1
3	CCNA1	CTNNB1	E2F1	GAB1	MAPK1	MAPK14	MAPK8	MDM2	MTOR	mTOR2	PDK1	SMAD3	SRC
4	AKT1	CCNA1	CTNNB1	E2F1	GRB2	MAPK1	MAPK14	MAPK8	MDM2	MTOR	RPS6KB1	SMAD3	SRC
5	AKT1	CCNA1	CTNNB1	E2F1	GAB1	MAPK1	MAPK14	MAPK8	MDM2	RPS6KB1	SMAD7	SRC	TSC1
6	AKT1	CCNA1	CTNNB1	E2F1	GSK3B	MAPK1	MAPK14	MAPK8	MDM2	RPS6KB1	SMAD3	SPRY1	SRC
7	CCNA1	CTNNB1	E2F1	GRB2	MAPK1	MAPK14	MAPK8	MDM2	mTOR2	PIP3	SMAD7	SRC	TSC1
8	AKT1	CCNA1	CTNNB1	E2F1	GRB2	GSK3B	MAPK1	MAPK14	MAPK8	MDM2	PDK1	SMAD3	SRC
9	AKT1	CCNA1	CTNNB1	E2F1	GRB2	MAPK1	MAPK14	MAPK8	MDM2	MTOR	RPS6KB1	SMAD7	SRC
10	AKT1	CCNA1	CTNNB1	E2F1	GRB2	MAPK1	MAPK14	MAPK8	MDM2	PIP3	SMAD7	SRC	TSC1
11	AXIN1	CCNA1	E2F1	GAB1	MAPK1	MAPK14	MAPK8	MDM2	MTOR	mTOR2	PIP3	SMAD7	SRC
12	AKT1	AXIN1	CCNA1	E2F1	GRB2	MAPK1	MAPK14	MAPK8	MDM2	PIP3	SMAD7	SRC	TSC1
13	CCNA1	CTNNB1	E2F1	GRB2	MAPK1	MAPK14	MAPK8	MDM2	mTOR2	PDK1	SMAD7	SRC	TSC1
14	AKT1	CCNA1	CTNNB1	E2F1	GAB1	MAPK1	MAPK14	MAPK8	MDM2	MTOR	RPS6KB1	SMAD7	SRC
15	CCNA1	CTNNB1	E2F1	GRB2	MAPK1	MAPK14	MAPK8	MDM2	MTOR	mTOR2	PDK1	SMAD3	SRC
16	AKT1	AXIN1	CCNA1	E2F1	MAPK1	MAPK14	MAPK8	MDM2	PPP2CA	RPS6KB1	SMAD3	SPRY1	SRC
17	AKT1	CCNA1	CTNNB1	E2F1	MAPK1	MAPK14	MAPK8	MDM2	PPP2CA	RPS6KB1	SMAD3	SPRY1	SRC
18	AKT1	CCNA1	CTNNB1	E2F1	GRB2	MAPK1	MAPK14	MAPK8	MDM2	MTOR	PDK1	SMAD7	SRC
19	AKT1	AXIN1	CCNA1	E2F1	GRB2	GSK3B	MAPK1	MAPK14	MAPK8	MDM2	PDK1	SMAD7	SRC
20	AKT1	AXIN1	CCNA1	E2F1	GRB2	MAPK1	MAPK14	MAPK8	MDM2	PPP2CA	RPS6KB1	SMAD7	SRC
21	AKT1	AXIN1	CCNA1	E2F1	GRB2	MAPK1	MAPK14	MAPK8	MDM2	RPS6KB1	SMAD3	SRC	TSC1
22	AKT1	CCNA1	CTNNB1	E2F1	GRB2	MAPK1	MAPK14	MAPK8	MDM2	PIP3	SMAD3	SRC	TSC1
23	AKT1	AXIN1	CCNA1	E2F1	GRB2	MAPK1	MAPK14	MAPK8	MDM2	MTOR	PIP3	SMAD3	SRC
24	AKT1	AXIN1	CCNA1	E2F1	GRB2	GSK3B	MAPK1	MAPK14	MAPK8	MDM2	PDK1	SMAD3	SRC
25	CCNA1	CTNNB1	E2F1	GRB2	MAPK1	MAPK14	MAPK8	MDM2	MTOR	mTOR2	PIP3	SMAD7	SRC
26	AKT1	CCNA1	CTNNB1	E2F1	GRB2	GSK3B	MAPK1	MAPK14	MAPK8	MDM2	PIK3CA	SMAD7	SRC
27	CCNA1	CTNNB1	E2F1	GRB2	MAPK1	MAPK14	MAPK8	MDM2	mTOR2	PDK1	SMAD3	SRC	TSC1
28	AKT1	CCNA1	CTNNB1	E2F1	GRB2	MAPK1	MAPK14	MAPK8	MDM2	MTOR	PDK1	SMAD3	SRC
29	AXIN1	CCNA1	E2F1	GRB2	MAPK1	MAPK14	MAPK8	MDM2	mTOR2	PIP3	SMAD3	SRC	TSC1
30	AKT1	CCNA1	CTNNB1	E2F1	GRB2	MAPK1	MAPK14	MAPK8	MDM2	MTOR	PIP3	SMAD7	SRC
31	AKT1	CCNA1	CTNNB1	E2F1	MAPK1	MAPK14	MAPK8	MDM2	MTOR	PDK1	PTPN11	SMAD3	SRC
32	AXIN1	CCNA1	E2F1	GRB2	MAPK1	MAPK14	MAPK8	MDM2	MTOR	mTOR2	PIP3	SMAD3	SRC
33	AKT1	CCNA1	CTNNB1	E2F1	MAPK1	MAPK14	MAPK8	MDM2	MTOR	RPS6KB1	SMAD7	SPRY1	SRC
34	AXIN1	CCNA1	E2F1	GRB2	MAPK1	MAPK14	MAPK8	MDM2	mTOR2	PDK1	SMAD3	SRC	TSC1
35	AKT1	CCNA1	CTNNB1	E2F1	GAB1	GSK3B	MAPK1	MAPK14	MAPK8	MDM2	PIP3	SMAD3	SRC
36	CCNA1	CTNNB1	E2F1	MAPK1	MAPK14	MAPK8	MDM2	mTOR2	PDK1	PTPN11	SMAD7	SRC	TSC1
37	AKT1	CCNA1	CTNNB1	E2F1	GSK3B	MAPK1	MAPK14	MAPK8	MDM2	PDK1	SMAD7	SPRY1	SRC
38	AKT1	CCNA1	CTNNB1	E2F1	GAB1	MAPK1	MAPK14	MAPK8	MDM2	PDK1	SMAD3	SRC	TSC1
39	AKT1	CCNA1	CTNNB1	E2F1	MAPK1	MAPK14	MAPK8	MDM2	MTOR	PDK1	SMAD3	SPRY1	SRC
40	AKT1	AXIN1	CCNA1	E2F1	GRB2	MAPK1	MAPK14	MAPK8	MDM2	MTOR	RPS6KB1	SMAD3	SRC
41	AKT1	AXIN1	CCNA1	E2F1	MAPK1	MAPK14	MAPK8	MDM2	PIP3	SMAD7	SPRY1	SRC	TSC1
42	AKT1	CCNA1	CTNNB1	E2F1	GRB2	GSK3B	MAPK1	MAPK14	MAPK8	MDM2	PDK1	SMAD7	SRC
43	AKT1	CCNA1	CTNNB1	E2F1	GRB2	GSK3B	MAPK1	MAPK14	MAPK8	MDM2	RPS6KB1	SMAD3	SRC
44	AKT1	AXIN1	CCNA1	E2F1	GAB1	MAPK1	MAPK14	MAPK8	MDM2	PPP2CA	RPS6KB1	SMAD3	SRC
45	AKT1	AXIN1	CCNA1	E2F1	GRB2	GSK3B	MAPK1	MAPK14	MAPK8	MDM2	PIP3	SMAD3	SRC
46	AKT1	AXIN1	CCNA1	E2F1	GAB1	GSK3B	MAPK1	MAPK14	MAPK8	MDM2	PDK1	SMAD3	SRC
47	AKT1	CCNA1	CTNNB1	E2F1	GRB2	MAPK1	MAPK14	MAPK8	MDM2	RPS6KB1	SMAD3	SRC	TSC1
48	AKT1	CCNA1	CTNNB1	E2F1	GRB2	MAPK1	MAPK14	MAPK8	MDM2	PPP2CA	RPS6KB1	SMAD3	SRC
49	AKT1	CCNA1	CTNNB1	E2F1	GRB2	MAPK1	MAPK14	MAPK8	MDM2	MTOR	PIP3	SMAD3	SRC
50	AKT1	AXIN1	CCNA1	E2F1	GRB2	MAPK1	MAPK14	MAPK8	MDM2	MTOR	PDK1	SMAD7	SRC
51	AKT1	AXIN1	CCNA1	E2F1	GAB1	MAPK1	MAPK14	MAPK8	MDM2	RPS6KB1	SMAD3	SRC	TSC1
52	AKT1	CCNA1	CTNNB1	E2F1	GRB2	MAPK1	MAPK14	MAPK8	MDM2	PPP2CA	RPS6KB1	SMAD7	SRC
53	AKT1	CCNA1	CTNNB1	E2F1	GSK3B	MAPK1	MAPK14	MAPK8	MDM2	PDK1	SMAD3	SPRY1	SRC
54	AKT1	AXIN1	CCNA1	E2F1	MAPK1	MAPK14	MAPK8	MDM2	PDK1	PTPN11	SMAD3	SRC	TSC1
55	AKT1	AXIN1	CCNA1	E2F1	GRB2	MAPK1	MAPK14	MAPK8	MDM2	PIP3	SMAD3	SRC	TSC1
56	AKT1	AXIN1	CCNA1	E2F1	MAPK1	MAPK14	MAPK8	MDM2	PTPN11	RPS6KB1	SMAD3	SRC	TSC1
57	AKT1	CCNA1	CTNNB1	E2F1	GRB2	GSK3B	MAPK1	MAPK14	MAPK8	MDM2	PIP3	SMAD7	SRC
58	AKT1	CCNA1	CTNNB1	E2F1	GRB2	MAPK1	MAPK14	MAPK8	MDM2	PDK1	SMAD3	SRC	TSC1
59	AKT1	CCNA1	CTNNB1	E2F1	GRB2	GSK3B	MAPK1	MAPK14	MAPK8	MDM2	PIP3	SMAD3	SRC
60	AKT1	AXIN1	CCNA1	E2F1	GRB2	MAPK1	MAPK14	MAPK8	MDM2	MTOR	RPS6KB1	SMAD7	SRC
61	AKT1	CCNA1	CTNNB1	E2F1	GRB2	MAPK1	MAPK14	MAPK8	MDM2	RPS6KB1	SMAD7	SRC	TSC1
62	AKT1	CCNA1	CTNNB1	E2F1	MAPK1	MAPK14	MAPK8	MDM2	PIP3	SMAD3	SPRY1	SRC	TSC1
63	AKT1	CCNA1	CTNNB1	E2F1	GAB1	MAPK1	MAPK14	MAPK8	MDM2	PIP3	SMAD3	SRC	TSC1
64	AXIN1	CCNA1	E2F1	GRB2	MAPK1	MAPK14	MAPK8	MDM2	MTOR	mTOR2	PDK1	SMAD3	SRC
65	AKT1	AXIN1	CCNA1	E2F1	GAB1	MAPK1	MAPK14	MAPK8	MDM2	MTOR	RPS6KB1	SMAD3	SRC
66	AXIN1	CCNA1	E2F1	GRB2	MAPK1	MAPK14	MAPK8	MDM2	mTOR2	PIP3	SMAD7	SRC	TSC1
67	AKT1	CCNA1	CTNNB1	E2F1	GAB1	MAPK1	MAPK14	MAPK8	MDM2	MTOR	PIP3	SMAD3	SRC
68	AKT1	CCNA1	CTNNB1	E2F1	MAPK1	MAPK14	MAPK8	MDM2	PIP3	PTPN11	SMAD3	SRC	TSC1
